# High-throughput histopathology for complex in vitro models

**DOI:** 10.1101/2025.04.01.646522

**Authors:** Marius F. Harter, Elisa D’Arcangelo, Julien Aubert, Barbora Lavickova, Charles Havnar, Bilgenaz Stoll, Irineja Cubela, Adrian M. Filip, Laura Gaspa-Toneu, Julian Scherer, Evdoxia Karagkiozi, Jean-Samuel Dupre, Rupén López-Sandoval, Rebecca Hsia, Leah M. Norona, Giovanna Brancati, Ryo Okuda, J. Gray Camp, Eliah R. Shamir, Jose Luis Garcia-Cordero, Iago Pereiro, Nikolche Gjorevski

## Abstract

Human complex in vitro models (CIVMs) have demonstrated remarkable potential to study tissue development, physiology and disease at high-throughput. To effectively employ these miniaturized systems in translational preclinical research, their in-depth benchmarking is pivotal. Histology has been the core of tissue characterization for centuries and the foundation of spatial phenotyping. However, standard histology workflows are inherently low-throughput and centered on large tissue pieces. This does not match the high sample volumes and small sample sizes in CIVM research. Here, we introduce a holistic ‘histo-workflow’, utilizing 3D-printed histomolds that facilitate co-planar embedding of CIVMs at high-throughput, resulting in up to 48 samples in one section. We developed a variety of model-specific histomold designs that enable spatially controlled histological sectioning and downstream analyses. We describe these workflows, including mold generation, highplex staining and image analysis, and exemplify their application to histological analyses of various CIVMs. Altogether, the histomolds introduced here afford opportunities for CIVM processing and analysis, while significantly reducing labor and reagent resources, thereby democratizing high-throughput CIVM in histopathology.
