## Supplementary Information for "High-throughput histopathology for complex in vitro models"

### Sheet: Donor List
Annonymysed Donor ID	Source	Intestinal Region	Figure
Donor 1	HTCR	Duodenum	Fig. 5
Donor 2	HTCR	Duodenum	Fig. 5
Donor 3	HTCR	Duodenum	Fig. 5
Donor 4	HTCR	Colon	Fig. 5
Donor 5	HTCR	Colon	Fig. 5
Donor 6	HTCR	Colon	Fig. 5
Donor 7	HTCR	Ileum	Fig. 5
Donor 8	HTCR	Ileum	Fig. 5
Donor 9	HTCR	Ileum	Fig. 5
Donor 10	HTCR	Ileum	Fig. 5
Donor 11	Humanitas	Colon	Fig. 3
Donor 12	DBM	Colon	Fig. 3
Donor 13	Humanitas	Colon	Fig. 3
Donor 14	Humanitas	Colon	Fig. 3
Donor 15	DBM	Colon	Fig. 3
Donor 16	HTCR	Colon	Fig. 3
Donor 17	DBM	Colon	Fig. 6
Donor 18	DBM	Colon	Fig. 6

### Sheet: Antibodies
Target	Vendor	Reference	Dilution [1:x]
Recombinant SOX9	Abcam	Ab1859666	800
FABP1	Life Technologies	PAS28945	100
MUC2	Life Technologies	MAS512345	100
Ki67	Invitrogen	14-569882	500
CD3	Ventana	790-4341	prediluted
CD4	Ventana	790-4423	prediluted
CD8	Ventana	790-4460	prediluted
CD14	Abcam	ab181470	200
CD20	DAKO	M0755	200
Recombinant CD103	Abcam	Ab227697	100
Cleaved Caspase-3	Cell Signaling Technology	9661	100
CEA	Abcam	ab207718	100
EpCAM	Ventana	760-4383	prediluted
E-Cadherin	Ventana	760-4497	prediluted
Granzyme B	Abcam	Ab4059	100
Vimentin	Ventana	790-2917	prediluted
CD69	Abcam	ab233396	100
MUC5AC	Invitrogen	MA5-12178	100
FOXJ1	Invitrogen	14-9965-82	100
aTubulin	Abcam	ab218591	100
PAX6	DSHB		50
Rhodopsin	Abcam	Ab5417	200
OTX2	Atlas/Sigma	HPA000633	200
CRX	Abnova	H00001406-M02	200
ZO-1	Invitrogen	33-9100	100
CD31	Dako	M0823	100
CD45	Ventana	760-2505	prediluted
CEACAM5	Abcam	ab207718	200

### Sheet: Materials
Material	Catalog number	Supplier
Phosphate-Buffered Saline (PBS)	10010-056	Gibco
Paraformaldehyde (PFA)	J19943.K2	Thermo Scientific Chemicals
Advanced DMEM/F12	12634028	Thermo Fischer Scientific
Bovine Serum Albumin (BSA)	A8412	Sigma-Aldrich
Cell Recovery Solution	354253	Corning
Sodium Azide	S2002	Sigma-Aldrich
Histogel	12006679	Fisher Scientific
Puncher of various sizes	48401	pfm medical
CytoOne Multiwell Plates	CC7682-7524	Star-Lab
10% Formalin	HT501320	Sigma-Aldrich
SuperFrost Ultra Plus Gold Adhesion slides	11976299	Fisher Scientific
TeloCol-6	5225	Advanced BioMatrix
Neutralization Solution For TeloCol-6	5229	Advanced BioMatrix
Collagen Rat Tail Type 1	5153-1KIT	Advanced BioMatrix
Tris-EDTA buffer, pH 7.8	#950-227	Ventana
Discovery Inhibitor	#760-4840	Ventana
Discovery Ab diluent	#760-108	Ventana
OmniMap anti-Rabbit HRP	#760-4311	Ventana
OmniMap anti-Mouse HRP	#760-4310	Ventana
OmniMap anti-Rat HRP	#760-4457	Ventana
Discovery ChromoMap DAB Kit	#760-159	Ventana
Hematoxylin II	#790-2208	Ventana
Bluing Reagent	#760-2037	Ventana
Alcohol	#CAS64-17-5	Roche
Xylol	#444240050	ACROS Organics
Standard histoglue	#00811-EX	Pertex
DISCOVERY Ab Diluent	760-108	Ventana
DISCOVERY Inhibitor	760-4840	Ventana
DISCOVERY Goat Ig Block	760-6008	Ventana
OmniMap anti-Ms HRP	760-4310	Ventana
OmniMap anti-Rb HRP	760-4311	Ventana
OmniMap anti-Goat HRP	760-4647	Ventana
OmniMap anti-Rat HRP	760-4457	Ventana
1x Automation Amplification Diluent	FP1609	Akoya
Opal 480 Reagent Pack	FP1500001KT	Akoya
Opal 520 Reagent Pack	FP1487001KT	Akoya
Opal 570 Reagent Pack	FP1488001KT	Akoya
Opal 620 Reagent Pack	FP1495001KT	Akoya
Opal 690 Reagent Pack	FP1497001KT	Akoya
Opal 780 Reagent Pack	FP1501001KT	Akoya
QD DAPI	760-4196	Ventana
ULTRA LCS	650-210	Ventana
Discovery CC1	950-500	Ventana
ULTRA LCS Buffer	950-223	Ventana
Reaction Buffer Concentrate (10X)	950-300	Ventana
DISCOVERY Wash	950-510	Ventana
Tris-EDTA buffer pH 7.8 (CC1)	#950-227	Ventana
Discovery Inhibitor	#760-4840	Ventana
1X Plus Automation Amplification Diluent	#FP1609	Akoya Biosciences
ProLong™ Gold Antifade Mountant	#P36930	Invitrogen
Mayer's hemalum solution	109249	Sigma/Aldrich
24mm x 30mm dosposable nbase mold	22-363-555	Thermo Fischer Scientific
Thumb dressing forceps	RS8100	Roboz
3D printing
Photopolymer Resin Elastic 50A	FLECL01	Formlabs
Photopolymer Resin High Temp V2	FLHTAM02	Formlabs
